# Microdiversity and phylogeographic diversification of bacterioplankton in pelagic freshwater systems revealed through long-read amplicon sequencing

**DOI:** 10.1101/2020.06.03.133140

**Authors:** Yusuke Okazaki, Shohei Fujinaga, Michaela M. Salcher, Cristiana Callieri, Atsushi Tanaka, Ayato Kohzu, Hideo Oyagi, Hideyuki Tamaki, Shin-ichi Nakano

## Abstract

Freshwater ecosystems are inhabited by members of cosmopolitan bacterioplankton lineages despite the disconnected nature of these habitats. The lineages are delineated based on >97% 16S rRNA gene sequence similarity, but their intra-lineage microdiversity and phylogeography, which are key to understanding the eco-evolutional processes behind their ubiquity, remain unresolved. Here, we applied long-read amplicon sequencing targeting nearly full-length 16S rRNA genes and the adjacent ribosomal internal transcribed spacer sequences to reveal the intra-lineage diversities of pelagic bacterioplankton assemblages in 11 deep freshwater lakes in Japan and Europe. Our single nucleotide-resolved analysis, which was validated using shotgun metagenomic sequencing, uncovered 7–101 amplicon sequence variants for each of the 11 predominant bacterial lineages and demonstrated sympatric, allopatric, and temporal microdiversities that could not be resolved through conventional approaches. Clusters of samples with similar intra-lineage population compositions were identified, which consistently supported genetic isolation between Japan and Europe. At a regional scale (up to hundreds of kilometers), dispersal between lakes was unlikely to be a limiting factor, and environmental factors were potential determinants of population composition. The extent of microdiversification varied among lineages, suggesting that highly diversified lineages (e.g., Iluma-A2 and acI-A1) achieve their ubiquity by containing a consortium of genotypes specific to each habitat, while less diversified lineages (e.g., CL500-11) may be ubiquitous due to a small number of widespread genotypes. The lowest extent of intra-lineage diversification was observed among the dominant hypolimnion-specific lineage (CL500-11), suggesting that their dispersal among lakes is not limited despite the hypolimnion being a more isolated habitat than the epilimnion. Our novel approach complemented the limited resolution of short-read amplicon sequencing and limited sensitivity of the metagenome assembly-based approach, and highlighted the complex ecological processes underlying the ubiquity of freshwater bacterioplankton lineages.
