## Supplementary material for "Microdiversity and phylogeographic diversification of bacterioplankton in pelagic freshwater systems revealed through long-read amplicon sequencing": Table S1

### Sheet: TableS1
Lake	Region	Latitude (N)	Longitude (E)	Origin	Surface area (km2)	Surface elevation (m)	Maximum depth (m)	Water volume (106m3)	Water retention time (y)	Hypolimnetic temperature during stratification (°C)	Occurence of oxygenated hypolimnion	Mixing regime	Trophic state	pH range	TN range (μg L-1)	TP range (μg L-1)	Sampling date	Sampling depth (m)
Mashu (MA)	Japan (Hokkaido)	43°35'	144°32'	Caldera	19.2	351	211	2640	200	3.8	yes	Dimictic	Oligotrophic	7-8	60-80	<3-4	2015.8.26–29	1.5, 200
Kusharo (KU)	Japan (Hokkaido)	43°35'	144°20'	Caldera	79.6	121	118	2261	12	5.7	yes	Dimictic	Oligotrophic	7-7.5	70-240	<3-4	2015.8.25	1.5, 50
Toya (TO)	Japan (Hokkaido)	42°36'	140°49'	Caldera	70.7	84	180	8272	9	4	yes	Dimictic	Mesotrophic	7.1-7.8	240-380	3-10	2015.9.24	5, 150
Inawashiro (IN)	Japan (Honshu)	37°28'	140°06'	Tectonic	103.3	514	94	5320	5.4	4.7	yes	Monomictic	Oligotrophic	6.6-7	170-340	<3-4	2015.10.30	5, 80
Chuzenji (CH)	Japan (Honshu)	36°44'	139°28'	Dammed	11.8	1269	163	1116	5.9	3.9	yes	Dimictic	Oligotrophic	7.7-8.8	70-270	<3-9	2015.10.21	5, 120
Sai (SA)	Japan (Honshu)	35°30'	138°41'	Dammed	2.1	900	72	81	1.6	4.7	yes	Monomictic	Oligotrophic	7.4-8.8	60-320	3-8	2015.9.8	10, 50
Motosu (MO)	Japan (Honshu)	35°28'	138°35'	Dammed	4.7	900	122	319	6.5	5.6	yes	Monomictic	Oligotrophic	6.8-7.9	150-250	<3-6	2015.9.7	10, 100
Biwa (BI)	Japan (Honshu)	35°23'	136°08'	Tectonic	670.3	85	104	27616	5.5	7.3	yes	Monomictic	Mesotrophic	7.7-8.4	150-320	5-9	2015.12.9, (2010.10.19)†	2, 60 (5, 50)†
Ikeda (IK)	Japan (Kyushu)	31°14'	130°34'	Caldera	10.9	66	233	1368	33.5	10.9	yes	Holo-oligomictic	Mesotrophic	7.1-8.6	140-320	<3-6	2015.9.17	5, 70
Zurich (ZU)	Europe (Switzerland)	47°19'	8°34'	Glacial	88	406	136	4300	1.4	4.5	yes	Holo-oligomictic	Mesotrophic	7.1-8.7	291-922	6-45	2017.10.25	5, 60
Maggiore (MG)	Europe (Italy/Switzerland)	45°58'	8°39'	Glacial	213	193	370	37900	4.1	6.5	yes	Holo-oligomictic	Oligo-mesotrophic	7.3-7.4	830-910	10-14	2017.10.16	5, 100
