## Supplementary material for "Microdiversity and phylogeographic diversification of bacterioplankton in pelagic freshwater systems revealed through long-read amplicon sequencing": Table S2

### Sheet: TableS2
Primer coverage (%)	23Sr	23Srmod	Improve
Archaea;	0.1	0.2	0.1
Archaea;Altiarchaeota;	0	0	0
Archaea;Asgardaeota;	0	0	0
Archaea;Crenarchaeota;	0.5	0.5	0
Archaea;Diapherotrites;	0	0	0
Archaea;Euryarchaeota;	0	0.1	0.1
Archaea;Hadesarchaea;	0	0	0
Archaea;Hydrothermarchaeota;	0	0	0
Archaea;Korarchaeota;	0	0	0
Archaea;Nanoarchaeaeota;	0	0	0
Archaea;Thaumarchaeota;	0	0	0
Archaea;uncultured;	0	0	0
Bacteria;	86.7	92.4	5.7
Bacteria;Acetothermia;	50	50	0
Bacteria;Acidobacteria;	87.8	90.9	3.1
Bacteria;Actinobacteria;	87.7	96.5	8.8
Bacteria;AD257-B4;	0	100	100
Bacteria;Aegiribacteria;	20	100	80
Bacteria;Aerophobetes;	0	0	0
Bacteria;Aquificae;	94.4	97.2	2.8
Bacteria;Armatimonadetes;	85	90	5
Bacteria;Atribacteria;	40.9	95.5	54.6
Bacteria;Bacteroidetes;	61.4	94.9	33.5
Bacteria;BRC1;	100	100	0
Bacteria;Caldiserica;	100	100	0
Bacteria;Calditrichaeota;	75	75	0
Bacteria;Calescamantes;	0	100	100
Bacteria;Chlamydiae;	94	97.1	3.1
Bacteria;Chloroflexi;	58.3	74	15.7
Bacteria;Chrysiogenetes;	100	100	0
Bacteria;Cloacimonetes;	78.6	100	21.4
Bacteria;Coatesbacteria;	100	100	0
Bacteria;Coprothermobacteraeota;	100	100	0
Bacteria;Cyanobacteria;	11.8	19.6	7.8
Bacteria;Dadabacteria;	50	100	50
Bacteria;Deferribacteres;	72.7	81.8	9.1
Bacteria;Deinococcus-Thermus;	96	96	0
Bacteria;Dependentiae;	71.4	92.9	21.5
Bacteria;Dictyoglomi;	100	100	0
Bacteria;Edwardsbacteria;	100	100	0
Bacteria;Eisenbacteria;	100	100	0
Bacteria;Elusimicrobia;	18.3	19.5	1.2
Bacteria;Epsilonbacteraeota;	98	98.7	0.7
Bacteria;Fibrobacteres;	76.5	100	23.5
Bacteria;Firestonebacteria;	0	100	100
Bacteria;Firmicutes;	92.2	98.5	6.3
Bacteria;Fraserbacteria;	0	0	0
Bacteria;Fusobacteria;	0.4	20.9	20.5
Bacteria;GBS-1;	0	100	100
Bacteria;Gemmatimonadetes;	95	95	0
Bacteria;Hydrogenedentes;	100	100	0
Bacteria;Hydrothermae;	100	100	0
Bacteria;Kiritimatiellaeota;	46.2	84.6	38.4
Bacteria;Latescibacteria;	83.3	91.7	8.4
Bacteria;Lentisphaerae;	47.6	47.6	0
Bacteria;Lindowbacteria;	100	100	0
Bacteria;Margulisbacteria;	30.8	69.2	38.4
Bacteria;Marinimicrobia (SAR406 clade);	57.5	87.7	30.2
Bacteria;Modulibacteria;	100	100	0
Bacteria;Nitrospinae;	52	56	4
Bacteria;Nitrospirae;	68.6	78.4	9.8
Bacteria;OLB16;	0	100	100
Bacteria;Omnitrophicaeota;	53.3	76.7	23.4
Bacteria;Patescibacteria;	47.7	66.6	18.9
Bacteria;Planctomycetes;	27.2	40.2	13
Bacteria;Poribacteria;	0	0	0
Bacteria;Proteobacteria;	95.3	96.4	1.1
Bacteria;RF39;	80	86.7	6.7
Bacteria;RFN20;	57.1	100	42.9
Bacteria;Rokubacteria;	100	100	0
Bacteria;Schekmanbacteria;	100	100	0
Bacteria;Spirochaetes;	55.9	60.5	4.6
Bacteria;Synergistetes;	39.1	97.8	58.7
Bacteria;TA06;	37.5	100	62.5
Bacteria;Tenericutes;	26.2	85.1	58.9
Bacteria;Thermosulfidibacteraeota;	0	100	100
Bacteria;Thermotogae;	28.4	99	70.6
Bacteria;uncultured;	26.5	88.2	61.7
Bacteria;Verrucomicrobia;	34.3	47.4	13.1
Bacteria;WOR-1;	19	100	81
Bacteria;WPS-2;	0	0	0
Bacteria;Zixibacteria;	40	40	0
